# 3’-tRNA Fragments Target Domesticated LTR-Retrotransposons

**DOI:** 10.64898/2026.01.22.698655

**Authors:** Matthew Peacey, Joshua I. Steinberg, Andrea J. Schorn

## Abstract

Long terminal repeat (LTR) retrotransposons have been extensively co-opted by their mammalian hosts and serve essential functions. 3’-tRNA fragments (3’-tRFs) mediate post-transcriptional repression of active, murine LTR-retrotransposons through complementarity to their highly conserved tRNA primer binding site (PBS). Here, we found that 3’-tRF target sites derived from the PBS are widespread in retrotransposon-derived transcripts, suggesting that domesticated elements remain subject to regulation. Using luciferase reporters, we validated post-transcriptional repression at multiple 5’ UTR sites derived from LTR-retrotransposons. We further established paternally expressed 3 (*Peg3*), an imprinted gene with homology to retroviral Gag, as a target of an Arg-TCT 3’-tRF via a conserved 5’ UTR site. These findings provide a proof-of-principle for regulation of domesticated LTR-retrotransposons by 3’-tRFs, suggesting that their ancient role in transposon defense has been co-opted for endogenous gene regulation.
