## Supplementary Table 2 for "3’-tRNA Fragments Target Domesticated LTR-Retrotransposons"

### Sheet: S1
Accession	Reference	Samples	Stages/lines	Strandedness
N/A	This report	N/A	P19 embryonal teratocarcinoma	2
N/A	This report	N/A	P19 embryonal teratocarcinoma	0
GSE44183	Xue et al 2013: Genetic programs in human and mouse early embryos revealed by single-cell RNA sequencing	SRR689233 SRR689234 SRR689235 SRR689236 SRR689237 SRR689238 SRR689239 SRR689240 SRR689241 SRR689242 SRR689243 SRR689244 SRR689245 SRR689246 SRR689247 SRR689248 SRR689249	Oocyte Zygote 2-cell 4-cell 8-cell Morula	0
GSE66582	Wu et al 2016: The landscape of accessible chromatin in mammalian preimplantation embryos	SRR1840514 SRR1840515 SRR1840516 SRR1840517 SRR1840518 SRR1840519 SRR1840520 SRR1840521 SRR1840522 SRR1840523 SRR1840526 SRR2927026 SRR2927027	Oocyte Zygote 2-cell 4-cell 8-cell Inner cell mass	0
GSE168728	Shen et al 2021: Mouse totipotent stem cells captured and maintained through spliceosomal repression	SRR13938410 SRR13938411 SRR13938412	mESCs (+/- Pladienolide B)	2
GSE166204	Yang et al 2022: Chemical-induced chromatin remodeling reprograms mouse ESCs to totipotent-like stem cells	SRR13633379 SRR13633380 SRR13633381 SRR13633382 SRR13633383 SRR13633384 SRR13633385 SRR13633386	mESCs 2C::GFP+ 2C::GFP+/SGC 2C::GFP+/SA	0
GSE185000	Hu et al 2023: Induction of mouse totipotent stem cells by a defined chemical cocktail	SRR16117856 SRR16117857 SRR16117858 SRR16117859 SRR16117860 SRR16117861 SRR16117862 SRR16117863 SRR16117864 SRR16117865	mESCs ciTotiSCs	0
GSE75751	Eckersley-Maslin et al 2016: MERVL/Zscan4 Network Activation Results in Transient Genome-wide DNA Demethylation of mESCs	SRR2980403 SRR2980404 SRR2980405 SRR2980406 SRR2980407 SRR2980408	MuERVL+_Zscan4+ MuERVL-_Zscan4-	2
