## Supplementary Table 3 for "3’-tRNA Fragments Target Domesticated LTR-Retrotransposons"

gene_name	gag_family	source
Peg10	Sushi	Campillos et al
Rtl3	Sushi	Campillos et al
Rtl1	Sushi	Campillos et al
Rtl5	Sushi	Campillos et al
Rtl6	Sushi	Campillos et al
Ldoc1	Sushi	Campillos et al
Rtl9	Sushi	Campillos et al
Rtl8a	Sushi	Campillos et al
Rtl8b	Sushi	Campillos et al
Rtl4	Sushi	Campillos et al
Rtl8c	Sushi	Campillos et al
Asprv1	SASPase	Campillos et al
Arc	Arc	Campillos et al
Pnma1	Paraneoplastic	Campillos et al
Pnma3	Paraneoplastic	Campillos et al
Pnma5	Paraneoplastic	Campillos et al
Pnma2	Paraneoplastic	Campillos et al
Map1	Paraneoplastic	Campillos et al
Peg3	Scan	Campillos et al
Zkscan17	Scan	Campillos et al
Zfp287	Scan	Campillos et al
Zkscan6	Scan	Campillos et al
Zfp397	Scan	Campillos et al
Zscan30	Scan	Campillos et al
Zfp24	Scan	Campillos et al
Zscan12	Scan	Campillos et al
Zkscan3	Scan	Campillos et al
Zscan26	Scan	Campillos et al
Zkscan4	Scan	Campillos et al
Zkscan8	Scan	Campillos et al
Zfp369	Scan	Campillos et al
Zfp263	Scan	Campillos et al
Zfp174	Scan	Campillos et al
Zscan10	Scan	Campillos et al
Scand1	Scan	Campillos et al
Zfp444	Scan	Campillos et al
Zscan4c	Scan	Campillos et al
Zfp110	Scan	Campillos et al
Zscan22	Scan	Campillos et al
Zfp446	Scan	Campillos et al
Mzf1	Scan	Campillos et al
Zfp202	Scan	Campillos et al
Zkscan1	Scan	Campillos et al
Zkscan14	Scan	Campillos et al
Zkscan5	Scan	Campillos et al
Zscan2	Scan	Campillos et al
Zfp445	Scan	Campillos et al
Zkscan7	Scan	Campillos et al
Zkscan16	Scan	Campillos et al
Zscan20	Scan	Campillos et al
Rtl10	NA	MGI search
a	NA	MGI search
