## Supplementary Table 4 for "3’-tRNA Fragments Target Domesticated LTR-Retrotransposons"

### Sheet: Oligos
Name	Sequence	Use
MP_#159	CTAGCAAAATAGGCTGTCC	pCMV-firefly
MP_#160	CTGAAGCTTAGCTCTGCTTATATAGACCTC
MP_#185_Peg3_extension_fwd	ATGTCGTAACAACTCCG	pCMV-firefly-Peg3 variants (figure 4B)
MP_#186_Peg3_extension_rev	AGAAGATCAAGAAGGTAGGGC
MP_#183_Peg3_backbone_fwd	GGGAGCCCTACCTTCTTGAT
MP_#184_Peg3_backbone_rev	CAATGGGGCGGAGTTGTTAC
MP_#227_Peg3-psiCHECK2-fwd	CTTAATACGACTCACTATAGGCTAGAGCCCTTGCTGCAGACG	psiCheck2-Peg3 (figure 3E)
MP_#228_Peg3-psiCHECK2-rev	TCGTACACCTTGGAAGCCATGGTGGCTTGAAACTCTCCAACGGAGTGG
MP_#229_Csta2-psiCHECK2-fwd	CTTAATACGACTCACTATAGGCTAGGGATTTGAAGTAAGTAGCTGCCTG	psiCheck2-Csta2 (figure 3E)
MP_#230_Csta2-psiCHECK2-rev	CGTACACCTTGGAAGCCATGGTGGCTCTGATGAGTTGCTTCTTTGCTCG
MP_#223_3009b_fwd	tcgagTGGTACCAGGAGTGGGGTTCGAgc	psiCheck2-3009b (figure S2C)
MP_#224_3009b_rev	GGCCGCTCGAACCCCACTCCTGGTACCAC
MP_#233_Gm7102_fwd	tcgagTGGTACCAGGAGTGGTTCTAgc	psiCheck2-Mplkipl1 (figure S2C)
MP_#234_Gm7102_rev	ggccgcTAGAACCACTCCTGGTACCAc
MP_#235_Gm14443_fwd	tcgagTGGTATCAGGAGTGGGGTATTCgc	psiCheck2-Gm14443 (figure S2C)
MP_#236_Gm14443_rev	ggccgcGAATACCCCACTCCTGATACCAc
MP_#237_Gm4631_fwd	tcgagTGGTATCAGGAGTGGGGAATTCCTgc	psiCheck2-Gm4631 (figure S2C)
MP_#238_Gm4631_rev	ggccgcAGGAATTCCCCACTCCTGATACCAc
MP_#239_Cln8_fwd	tcgagTGGGACCAGGATGGGGTTAGAgc	psiCheck2-Cln8 (figure S2C)
MP_#240_Cln8_rev	ggccgcTCTAACCCCATCCTGGTCCCAc
MP_#241_Ooep_fwd	tcgagTTGTACCAGGAATGGGGTTGGAgc	psiCheck2-Ooep (figure S2C)
MP_#242_Ooep_rev	ggccgcTCCAACCCCATTCCTGGTACAAc
MP_#69_mGAPDH-fwd	GTGTTCCTACCCCCAATGTGT	qPCR: Gapdh (figure 4D)
MP_#70_mGAPDH-rev	ATTGTCATACCAGGAAATGAGCTT
MP_#195_Peg3_1_fwd	CCCTCGACCATCTCATGC	qPCR: Peg3 (figure 4D)
MP_#196_Peg3_1_rev	TCTCGAGGCTCCACATCTCT
3'-tRF mimic: non-targeting control (5' phosphorylated)	/5Phos/rUrArCrGrGrArCrUrUrArArGrCrGrGrCrUrArCrArUrA	Figure S2C, 4C
3'-tRF mimic: Leu-TAA (5' phosphorylated)	/5Phos/rUrCrGrArArCrCrCrCrArCrUrCrCrUrGrGrUrArCrCrA	Figure S2C
3'-tRF mimic: Arg-TCT (5' phosphorylated)	/5Phos/rUrCrGrArGrUrCrCrCrGrGrCrGrGrArGrUrCrGrCrCrA	Figure 4C
3'-tRF mimic: Asn-GTT (5' phosphorylated)	/5Phos/rUrUrGrArArCrCrCrArCrCrCrArGrArGrGrCrGrCrCrA
3'-tRF mimic: Phe-GAA (5' phosphorylated)	/5Phos/rUrCrGrArUrCrCrCrGrGrGrUrUrUrCrGrGrCrArCrCrA
3'-tRF mimic: non-targeting control (2'O methylated)	mCmUmC mGmUmC mCmCmA mGmAmA mUmUmC mGmGmC mAmCmC mA	Figure 4D
3'-tRF mimic: Arg-TCT (2'O methylated)	mUmCmGmAmGmUmCmCmCmGmGmCmGmGmAmGmUmCmGmCmCmA
