## Supplementary Table 5 for "3’-tRNA Fragments Target Domesticated LTR-Retrotransposons"

### Sheet: Oligos
Sequence	Use
ATGTCGTAACAACTCCGCCCCATTGACGCAAATGGGCGGTAGGCGTGTACGGTGGGAGGTCTATATAAGCAGAGCTcgtttagtgaaccgtcagatcAGCGGCGAGGGTAGCGTGCTCAGGAGTCACTCTCGCGGGAGGACGAGCATCGGAGGAGAAGCGGAGAGATGTCCACCCTGGGCTGGTGGCGCCGCCGGGCGCCCGGTTCAGTGTGGGTGCACTAGACTGCCGACCCTGGTCGGGGTGTGTGCGTAGAGTGCTGTGCTCCGGGAGCCCTACCTTCTTGATCTTCT	pCMV-firefly-Peg3 variants
ATGTCGTAACAACTCCGCCCCATTGACGCAAATGGGCGGTAGGCGTGTACGGTGGGAGGTCTATATAAGCAGAGCTcgtttagtgaaccgtcagatcAGCCCTTGTAGCGACTAAACACATCAAAGGAGTCGCGGGAGGACGAGCATCGGAGGAGAAGCGGAGAGATGTCCACCCTGGGCTGGTGGCGCCGCCGGGCGCCCGGTTCAGTGTGGGTGCACTAGACTGCCGACCCTGGTCGGGGTGTGTGCGTAGAGTGCTGTGCTCCGGGAGCCCTACCTTCTTGATCTTCT
ATGTCGTAACAACTCCGCCCCATTGACGCAAATGGGCGGTAGGCGTGTACGGTGGGAGGTCTATATAAGCAGAGCTcgtttagtgaaccgtcagatcAGCCCTTGgTGgAGAtGCTGGGGATCAGGAGTCGCGGGAGGACGAGCATCGGAGGAGAAGCGGAGAGATGTCCACCCTGGGCTGGTGGCGCCGCCGGGCGCCCGGTTCAGTGTGGGTGCACTAGACTGCCGACCCTGGTCGGGGTGTGTGCGTAGAGTGCTGTGCTCCGGGAGCCCTACCTTCTTGATCTTCT
ATGTCGTAACAACTCCGCCCCATTGACGCAAATGGGCGGTAGGCGTGTACGGTGGGAGGTCTATATAAGCAGAGCTcgtttagtgaaccgtcagatGGCTGCTTGCTGCAGACGCTGGGGAGGACTGAGTCGCGGGAGGACGAGCATCGGAGGAGAAGCGGAGAGATGTCCACCCTGGGCTGGTGGCGCCGCCGGGCGCCCGGTTCAGTGTGGGTGCACTAGACTGCCGACCCTGGTCGGGGTGTGTGCGTAGAGTGCTGTGCTCCGGGAGCCCTACCTTCTTGATCTTCT
ATGTCGTAACAACTCCGCCCCATTGACGCAAATGGGCGGTAGGCGTGTACGGTGGGAGGTCTATATAAGCAGAGCTcgtttagtgaaccgtcagatcAGCCCTTGCTGCAGACGCTGGGGAGTCAGGAGTCGCGGGAGGACGAGCATCGGAGGAGAAGCGGAGAGATGTCCACCCGCGGTAGCGACTAAACACATCACTGAAGGCCGGTGTGGGTGCACTAGACTGCCGACCCTGGTCGGGGTGTGTGCGTAGAGTGCTGTGCTCCGGGAGCCCTACCTTCTTGATCTTCT
ATGTCGTAACAACTCCGCCCCATTGACGCAAATGGGCGGTAGGCGTGTACGGTGGGAGGTCTATATAAGCAGAGCTcgtttagtgaaccgtcagatcAGCCCTTGCTGCAGACGCTGGGGAGTCAGGAGTCGCGGGAGGACGAGCATCGGAGGAGAAGCGGAGAGATGTCCACCCTGGGCTGTAGCGACTAAACACATCAAGGTTCAGTGTGGGTGCACTAGACTGCCGACCCTGGTCGGGGTGTGTGCGTAGAGTGCTGTGCTCCGGGAGCCCTACCTTCTTGATCTTCT
ATGTCGTAACAACTCCGCCCCATTGACGCAAATGGGCGGTAGGCGTGTACGGTGGGAGGTCTATATAAGCAGAGCTcgtttagtgaaccgtcagatcAGCCCTTGCTGCAGACGCTGGGGAGTCAGGAGTCGCGGGAGGACGAGCATCGGAGGAGAAGCGGAGAGATGTCCACCCTGGGCTGGCGACTCCGCCGGGACTCGGTTCAGTGTGGGTGCACTAGACTGCCGACCCTGGTCGGGGTGTGTGCGTAGAGTGCTGTGCTCCGGGAGCCCTACCTTCTTGATCTTCT
ATGTCGTAACAACTCCGCCCCATTGACGCAAATGGGCGGTAGGCGTGTACGGTGGGAGGTCTATATAAGCAGAGCTcgtttagtgaaccgtcagatcAGCCCTTGCTGCAGACGCTGGGGAGTCAGGAGTCGCGGGAGGACGAGCATCGGAGGAGAAGCGGAGAGATGTCCCCCCTAGGGTGGTGGCGCCGCCGGGCGCCCGGTTCAGGGTGTGCGATCTAGACTGCCGACCCTGGTCGGGGTGTGTGCGTAGAGTGCTGTGCTCCGGGAGCCCTACCTTCTTGATCTTCT
GGTGGGAGGTCTATATAAGCAGAGCTcgtttagtgaaccgtcagatcCTCTGCAATGCTTGTGAGTCTCCAGTCTTCCCCAATCTTTGCTTTCCAGAGAGAGGCACAGCTGAGAAGATCTCCTGGTGTTCCTGCTGGTCCCTCCTGCTGACTTGTGCCAAGCCTGAGGCCTGACTGTCTCTGCTAGTGACTGAACACACAGTGCACAAAGCCATCCCCTGACAAAAATGAGAAACAAAAGGAAAATGGAATACAGCTATAAAAAGAAAAATTAAACCATTACATTTTCAGGAGAATGAACTGTCTTGGAAGGTGCTTGAGGCGAGCGGGCGGAGCGGCTGCGACGGACTGGTCACGTCAGCGGGGACATGGCTCACCTCCGGGGCATTAAGAAGGGCCC…	pCMV-firefly-Stk25-wt
GGTGGGAGGTCTATATAAGCAGAGCTcgtttagtgaaccgtcagatcGGGGGATTTGAAGTAAGTAGCTGCCTGAGTAAACTGCTTTAAGAAGAACCTGTGGTTTCGTCTTTCTTGCTGGTTGAGTGGGACGCGACAAATGGTGCCAAAGAAATCCGGGACCTGAATCCCCCACTGAAGAGGTTCAGAACTTTCTGCAGTCAGGGTCTGTCGACAGAATGAGTACGGTGTACCATTCCTAAGGACTGCCATCCAAATTCATCATACCCTGTCGGTTACTCTTCTGGAGTGTCCTATCGAGCAAAGAAGCAACTCATCAGAATGATGCCTGGAGGCTTGATTAAGAAGGGCCCAGCGCCATTCTACCCACTCGAAGA	pCMV-firefly-Csta2-wt
GGTGGGAGGTCTATATAAGCAGAGCTcgtttagtgaaccgtcagatcACAGACAGAGAGATTCCTGTGGAGACTTATTCCTGGAAAGAGATTCCTGCATGCATGTTAAAAGACTCCTGAATAAACTGCTTTGAGAAGAATGTAGTGTCGTCGTTCCTTTCTGCTGGTCGGAATTGGAGGCGACAAATTGTGGCCCATATGGGGATGTTCAGAACTCATCGCAGTCAGGGCAGCTAGCTGGTAAGGTTCCCAGGATCACCGACAACCACTCTGGGTCCCAGAACAGCTGACCGGAGCAGTTCAGGGCAAGCAGAACGATGAGGACGTGGATGTTCCTGTGGCTGGAAATGCTCCCGCTAGTGTTGCAGAGGTTTTGGATTGCTGACAGCTGTCCCCCTCT…	pCMV-firefly-Bglap3-wt
GGTGGGAGGTCTATATAAGCAGAGCTcgtttagtgaaccgtcagatcAAGCACTTTGCAGAGAGATCTGGGAAGACACGAGACTGCGGGCTAGCAGGACTAGCAAGCAACTGTAAGACCCCTGAAGCTTGGCCTCCGCTCAAGTCCCAGGATAAGCCGGCCATCACCCCAAAGACTCGAGAGAAAACCACACCTGATGCAAACTGCAAGAGGTTTTATTATCAGCTAGCTGAGGACAAACTCCTTCCATGGTGCAGGGCAGGGGAGTTCGACCCTGATCGGTGTCTGGACCAACATCAAACCTATCTCTGTGGCAAAATGGGTAGGCCAGTTTACACAGGGGTCACTTCAGACCTTTCCTAGACCAAGGGGGATATTTCCCACAGATATGGCTACGAAT…	pCMV-firefly-Zscan5b-wt
GGTGGGAGGTCTATATAAGCAGAGCTcgtttagtgaaccgtcagatcGGAAGTGCTCTGTGCCCCGCCCCCCGGGGTCGGACTTTCGACACTTTTGTGACTGCGGGGTGCTACGAGGTGCTGCGTTCGCGGGTGGGTTTGGGTCCCGTCCTGTTACCGTCCTCCCGCAGGGGTCGGCTGCTTGTGGGGGTTGGGGGTGGGACAAAACATCTTCCTCCGCGGCCTAGTGGCGCCGAGAAGATAAACTCGGTGGCCACTTGGGCCGAGCGCCCGACAGGGCCTCGGGCGCCTCGCCTCAGGCCGGTTCCGGGTGTCTGGTCAGTCTCAGGGCGTTTGGCGATGGGATTCTCGGGTCTTGTACTTAAGCTTTGAAAATGGGAGACGTCACAGTTTTGCTTTT…	pCMV-firefly-Zkscan3-wt
GGTGGGAGGTCTATATAAGCAGAGCTcgtttagtgaaccgtcagatcTGTTTGCATCTATGACTCCTTATCTCTTTTCTAGGTTTTCTATCTCCAGAGTTGTAACCTCCCCAAGCCTGAAACAGGTTGGTTCAGACTCCATTGCCACTGAGAATTAGACCACCTGGGGTGGAGACTTCCTGCCTAGATGGCTCTATTGTTCTGCCACTTGCCACTGCTCTTCCAAGACACTGCTACCTGCTGAGAGGCCGCTGAGATATTCCAGGGGAACATCCTATCCTGCAAGTTGCCTACAGGCTGGTTCCAGACACCAAGAATGGAATGGCAGGGGGATGGGCCTTCCTCCTTATAAGCACACTCTCTTAGTAAACAGGCGGGCCTTGAACAGAATCGTGTCTTG…	pCMV-firefly-Cyp2b23-wt
GGTGGGAGGTCTATATAAGCAGAGCTcgtttagtgaaccgtcagatcGCTCGACTCCTCTGTCTCCTGCATGAGATACGTGTCAGCCCGGAGCTCAGTCATTAAACTACCTCGTGTTTGCAACAAGCCAGTCTCCCGTGATTCCTTGGGTGCACACACCATCTCAGGACTTGAGTGGGGGTCTCCCACTATGGTCTTTCATTTGGAGATCCCAACGAGATTTGTGTGACACCCAGGAACCCCGAAGACCCCTTGGAGGAGAGGATGCTTAAATTTTATCAAATTAAGAAGGGCCCAGCGCCATTCTACCCACTCGAAGA	pCMV-firefly-Mgat4c-wt
GGTGGGAGGTCTATATAAGCAGAGCTcgtttagtgaaccgtcagatcACAGTGGAAGGTTACTAGGGGTGGGGCTTGAGGATGTTTAGCCTGCTCCCACTTCCTGTTCATGGCTTCATGACTGCAGATATAATGTGACCAGCTGCCTTCTGTTCCAACCTATGAGTAAAGAATGGCTGGCAGGATGGCTCCGAAGATACAGGCTCGTGAGCTGCAAACCTAGGGACCTGAGATTCATCCCCAGATCTCCTGAGATTCATCTTCTGACTTTGACATAAGACACCACTTTGGTGAAGCTGGTGGGACGCATCCGCAATGGTTTCCCCGGTGCTCATTAAGAAGGGCCCAGCGCCATTCTACCCACTCGAAGA	pCMV-firefly-Apoh-wt
GGTGGGAGGTCTATATAAGCAGAGCTcgtttagtgaaccgtcagatcGTCTACCTCAATATGATATAGAAGTAAAAGTTAACCACGGAAGAACCTGGCGTGTCCTGTGTTTATTTCCTGCGGGACAGGGATAAGCTCGAGATACTTGGTGCCGAAACTCGGGAAAAAACGCCTTAACAACGCGCAGCACCAGAGGAGACCCTTCTAATCGAAGCAGGTTCAGAACCGTGGTGGAGATAAAATTCCGAGAGCATACTGGTCTTTAAGACAACCCATTCTGGCTGCCGGAACGACTGACACGGAGAATTCTGACACCTGAAGATGACTCCCGGATGGATCATTAAGAAGGGCCCAGCGCCATTCTACCCACTCGAAGA	pCMV-firefly-Gm8113-wt
GGTGGGAGGTCTATATAAGCAGAGCTcgtttagtgaaccgtcagatcGCTTGAGGTCTCTTCCCCTCTGCAATCAAGCTCTCCCAATAAATGTGTACAGAAGGATCCTGTTGCAGCATCGTTCTTGCTGGCGAGTCAGGGTGCGTGCAAGAAGTGGTGCCGAAGCCCGGGAAAAGAAACATCTTCAGGCACGTGCGAAGACCCCCCTGCTACAGGGAGGATTCAGAACTGCATCGCGGGGAAGGAGCAGTTAATAAAGTGTTCCCATAAAACAGACTGCTGAGAAGGATCCAGTGTGGATTCAGAACTCTTCAGCTGGGGAACGGTGGTAATGAAGTGTTCCTGCAAAACAGACTGCTGAGAAGGATCCGACTACGTGGATTCAGAACTCTTCAGCTGA…	pCMV-firefly-Gm1110-wt
GGTGGGAGGTCTATATAAGCAGAGCTcgtttagtgaaccgtcagatcAGCCCTTGCTGCAGACGCTGGGGAGTCAGGAGTCGCGGGAGGACGAGCATCGGAGGAGAAGCGGAGAGATGTCCACCCTGGGCTGGTGGCGCCGCCGGGCGCCCGGTTCAGTGTGGGTGCACTAGACTGCCGACCCTGGTCGGGGTGTGTGCGTAGAGTGCTGTGCTCCGGGAGCCCTACCTTCTTGATCTTCTATCCTTTTTGGAGACAACTGGCAAGAGGAAGACTAGGTCCTCCAACAGCTAGGTGGCTGGTCCAGGCAGGCCTTCCCAGCAAGGGGAGATCAGTTGATCATCCCTGAAACGCTCAAGCCCTTGGGTGTGAGCAAAACAGACAACTGTGAAAAACTCAC…	pCMV-firefly-Peg3-wt
GGTGGGAGGTCTATATAAGCAGAGCTcgtttagtgaaccgtcagatcAGCTGCACGCCGGCCGTTGCGGGAGCGCGCGGACATAAGCGCTAGGCAGAGCTGCCTCCAGCCGAGTTTCTCCCCCATCCCGTGCTTCCTGCCGCTTGGGTTCCCGGTGCTCGGAGTGCCGCCTCTCCCCACGTAGCCAAGCCACGGCCTCGCGTGACCCTCAGCCCGCCGGCGTGCCGGGGAGAGGTGGGAGGAGCTGCCACGCCCCGCGACCGCACCCAGCCATCTCCCGCCCGGAGTCATCAGTCTTGAGCCCACCTTGCTCCCTCTCTTTAAGCGGTGACGCCAGACACAGCTGCAGCCAGTTCAGCCCTCCCTGCCCGGACCAAAGGGGGCGACATTCGAGTGATAG…	pCMV-firefly-Pnma1-wt
GGTGGGAGGTCTATATAAGCAGAGCTcgtttagtgaaccgtcagatcGACGGAGAAGGGAGGGTACGAGGGGGTGGGGGGCGCCCGGAGCCTGCGCCCCGGAAGTAAAGCGGACACTCCACCCGCTAATGGACGCGCGGCAGCCGCCCGACAGACCTCTCTCGGCGCCAGGGGCAGCTTGACTCGACTGAAATTGAGACACATACATCCTATTGTATAGAGATGTGTGACATCTTCCTGATCTGGAAGCTGAGTACTTGGCTCCTTGGTTCTTGAAAAACATTCTGGAACACATGAACAGGAGTCCTTGCCATCTCACTGTGTGACTCCCCAGAGTTGGGTGCTAGAGTGGAAGCCACCTCCCCCATTGACTAGAGAGAGGCGAAGTGACAGAAACCAG…	pCMV-firefly-Pnma2-wt
GGTGGGAGGTCTATATAAGCAGAGCTcgtttagtgaaccgtcagatcATCGAGGCCGGACTCTCCTTGTCTTCCTCTGATCTGGAATCCGATCCCGACTCAGATTTCGACTCTGTCGTGTCCGACTTGTCCGCCGGCTCCAATGGGGACCTTGCAGTGCCGCCATCCTTAGTGTCAGTAGAGCTGATGTCTACGGACTTCCCCAGATCAAACTTCACGTGACTGGTAGAGGAGGCGGCTTCCGGATTCGCGGATCGGTTCATTTCCGGCCACCGAGGAGCTTCGCGGGTCGAGACGCAGGCGAGGCGCCGGACTGCGAAACAAAGGGGGACGCCAACAGCCGTAGTCATGGCGGCGCCGCAGCCCATTAAGAAGGGCCCAGCGCCATTCTACCCACTCG…	pCMV-firefly-Scand1-wt
GGTGGGAGGTCTATATAAGCAGAGCTcgtttagtgaaccgtcagatcCTCTGCAATGCTTGTGAGTCTCCAGTCTTCCCCAATCTTTGCTTTCCAGAGAGAGGCACAGCTGAGAAGATCTCCTGGTGTTCCTGCTGGTCCCTCCTGCTGACGATCAAGCGTGGACTTCGTGCCCTGTCTCTGCTAGTGACTGAACACACAGTGCACAAAGCCATCCCCTGACAAAAATGAGAAACAAAAGGAAAATGGAATACAGCTATAAAAAGAAAAATTAAACCATTACATTTTCAGGAGAATGAACTGTCTTGGAAGGTGCTTGAGGCGAGCGGGCGGAGCGGCTGCGACGGACTGGTCACGTCAGCGGGGACATGGCTCACCTCCGGGGCATTAAGAAGGGCCC…	pCMV-firefly-Stk25-mt
GGTGGGAGGTCTATATAAGCAGAGCTcgtttagtgaaccgtcagatcGGGGGATTTGAAGTAAGTAGCTGCCTGAGTAAACTGCTTTAAGAAGAACCTGTGGTTTCGTCTTTCTTGCTGGTTGAGTGGGACGCGACAAAGAACTGACCTAGCGAGGAGCTTAACGATCCCCCACTGAAGAGGTTCAGAACTTTCTGCAGTCAGGGTCTGTCGACAGAATGAGTACGGTGTACCATTCCTAAGGACTGCCATCCAAATTCATCATACCCTGTCGGTTACTCTTCTGGAGTGTCCTATCGAGCAAAGAAGCAACTCATCAGAATGATGCCTGGAGGCTTGATTAAGAAGGGCCCAGCGCCATTCTACCCACTCGAAGA	pCMV-firefly-Csta2-mt
GGTGGGAGGTCTATATAAGCAGAGCTcgtttagtgaaccgtcagatcACAGACAGAGAGATTCCTGTGGAGACTTATTCCTGGAAAGAGATTCCTGCATGCATGTTAAAAGACTCCTGAATAAACTGCTTTGAGAAGAATGTAGTGTCGTCGTTCCTTTCTGCTGGTCGGAATTGGAGGCGACAAAGGTCATTGTCGTGATATGCTGGCAGAACTCATCGCAGTCAGGGCAGCTAGCTGGTAAGGTTCCCAGGATCACCGACAACCACTCTGGGTCCCAGAACAGCTGACCGGAGCAGTTCAGGGCAAGCAGAACGATGAGGACGTGGATGTTCCTGTGGCTGGAAATGCTCCCGCTAGTGTTGCAGAGGTTTTGGATTGCTGACAGCTGTCCCCCTCT…	pCMV-firefly-Bglap3-mt
GGTGGGAGGTCTATATAAGCAGAGCTcgtttagtgaaccgtcagatcAAGCACTTTGCAGAGAGATCTGGGAAGACACGAGACTGCGGGCTAGCAGGACTAGCAAGCAACTGTAAGACCCCTGAAGCTTGGCCTCCGCTCAAGTCCCAGGATAAGCCGGCCATCACCCCAAAGACTCGAGAGAAAACCACACCTGATGCAAACTGCAAGAGGTTTTATTATCAGCTAGCTGAGGACAAACTCCTTCCAGTCGCGGATCGGTAGAGGAGGTGCCCTGATCGGTGTCTGGACCAACATCAAACCTATCTCTGTGGCAAAATGGGTAGGCCAGTTTACACAGGGGTCACTTCAGACCTTTCCTAGACCAAGGGGGATATTTCCCACAGATATGGCTACGAAT…	pCMV-firefly-Zscan5b-mt
GGTGGGAGGTCTATATAAGCAGAGCTcgtttagtgaaccgtcagatcGGAAGTGCTCTGTGCCCCGCCCCCCGGGGTCGGACTTTCGACACTTTTGTGACTGCGGGGTGCTACGAGGTGGGTGTGGTCGCTGGTTGCGGCTGTCCCGTCCTGTTACCGTCCTCCCGCAGGGGTCGGCTGCTTGTGGGGGTTGGGGGTGGGACAAAACATCTTCCTCCGCGGCCTAGTGGCGCCGAGAAGATAAACTCGGTGGCCACTTGGGCCGAGCGCCCGACAGGGCCTCGGGCGCCTCGCCTCAGGCCGGTTCCGGGTGTCTGGTCAGTCTCAGGGCGTTTGGCGATGGGATTCTCGGGTCTTGTACTTAAGCTTTGAAAATGGGAGACGTCACAGTTTTGCTTTT…	pCMV-firefly-Zkscan3-mt
GGTGGGAGGTCTATATAAGCAGAGCTcgtttagtgaaccgtcagatcTGTTTGCATCTATGACTCCTTATCTCTTTTCTAGGTTTTCTATCTCCAGAGTTGTAACCTCCCCAAGCCTGAAACAGGTTGGTTCAGACTCCATTGCCACTGAGAATTAGACCACCTGGGGTGGAGACTTCCTGCCTAGATGGCTCTATTGTTCTGCCACTTGCCACTGCTCTTCCAAGACACTGCTACCTGCTGAGAGGCCGCTGAGATATTCCAGGGGAACATCCTATCCTGCAAGTTGCCTACAGGCTGGTTCCAGACACCAAGAATGGAATGGCAGGGGGATGGGCCTTCCTCCTTATAAGCACACTCTCTTAGTAAACAGGCGGGCCTTGAACAGAATCGTGTCTTG…	pCMV-firefly-Cyp2b23-mt
GGTGGGAGGTCTATATAAGCAGAGCTcgtttagtgaaccgtcagatcGCTCGACTCCTCTGTCTCCTGCATGAGATACGTGTCAGCCCGGAGCTCAGTCATTAAACTACCTCGTGTTTGCAACAAGCCAGTCTCCCGTGATTCCTTGGGTGCACACACCATCTCAGGACTTGAGTGGGGGTCTCCCACTATGGTCTTTCATTGTAGACAGAGCTACTTCGGATAGTGACACCCAGGAACCCCGAAGACCCCTTGGAGGAGAGGATGCTTAAATTTTATCAAATTAAGAAGGGCCCAGCGCCATTCTACCCACTCGAAGA	pCMV-firefly-Mgat4c-mt
GGTGGGAGGTCTATATAAGCAGAGCTcgtttagtgaaccgtcagatcACAGTGGAGGTAGGAGGTTGCGTCTTGGAAGGGATGTTTAGCCTGCTCCCACTTCCTGTTCATGGCTTCATGACTGCAGATATAATGTGACCAGCTGCCTTCTGTTCCAACCTATGAGTAAAGAATGGCTGGCAGGATGGCTCCGAAGATACAGGCTCGTGAGCTGCAAACCTAGGGACCTGAGATTCATCCCCAGATCTCCTGAGATTCATCTTCTGACTTTGACATAAGACACCACTTTGGTGAAGCTGGTGGGACGCATCCGCAATGGTTTCCCCGGTGCTCATTAAGAAGGGCCCAGCGCCATTCTACCCACTCGAAGA	pCMV-firefly-Apoh-mt
GGTGGGAGGTCTATATAAGCAGAGCTcgtttagtgaaccgtcagatcGTCTACCTCAATATGATATAGAAGTAAAAGTTAACCACGGAAGAACCTGGCGTGTCCTGTGTTTATTTCCTGCGGGACAGGGATAAGCTCGAGATACTACAGAATATGGTCAACCGGAGGACGCCTTAACAACGCGCAGCACCAGAGGAGACCCTTCTAATCGAAGCAGGTTCAGAACCGTGGTGGAGATAAAATTCCGAGAGCATACTGGTCTTTAAGACAACCCATTCTGGCTGCCGGAACGACTGACACGGAGAATTCTGACACCTGAAGATGACTCCCGGATGGATCATTAAGAAGGGCCCAGCGCCATTCTACCCACTCGAAGA	pCMV-firefly-Gm8113-mt
GGTGGGAGGTCTATATAAGCAGAGCTcgtttagtgaaccgtcagatcGCTTGAGGTCTCTTCCCCTCTGCAATCAAGCTCTCCCAATAAATGTGTACAGAAGGATCCTGTTGCAGCATCGTTCTTGCTGGCGAGTCAGGGTGCGTGCAAGAAGGGAACGACGGAGGAACCGTTGCAAACATCTTCAGGCACGTGCGAAGACCCCCCTGCTACAGGGAGGATTCAGAACTGCATCGCGGGGAAGGAGCAGTTAATAAAGTGTTCCCATAAAACAGACTGCTGAGAAGGATCCAGTGTGGATTCAGAACTCTTCAGCTGGGGAACGGTGGTAATGAAGTGTTCCTGCAAAACAGACTGCTGAGAAGGATCCGACTACGTGGATTCAGAACTCTTCAGCTGA…	pCMV-firefly-Gm1110-mt
GGTGGGAGGTCTATATAAGCAGAGCTcgtttagtgaaccgtcagatcAGCGGCGAGGGTAGCGTGCTCAGGAGTCACTCTCGCGGGAGGACGAGCATCGGAGGAGAAGCGGAGAGATGTCCACCCGCGGTAGCGACTAAACACATCACTGAAGGCCGGTGTGGGTGCACTAGACTGCCGACCCTGGTCGGGGTGTGTGCGTAGAGTGCTGTGCTCCGGGAGCCCTACCTTCTTGATCTTCTATCCTTTTTGGAGACAACTGGCAAGAGGAAGACTAGGTCCTCCAACAGCTAGGTGGCTGGTCCAGGCAGGCCTTCCCAGCAAGGGGAGATCAGTTGATCATCCCTGAAACGCTCAAGCCCTTGGGTGTGAGCAAAACAGACAACTGTGAAAAACTCAC…	pCMV-firefly-Peg3-mt
GGTGGGAGGTCTATATAAGCAGAGCTcgtttagtgaaccgtcagatcAGCTGCACGCCGGCCGTTGCGGGAGCGCGCGGACATAAGCGCTAGGCAGAGCTGCCTCCAGCCGAGTTTCTCCCCCATCCCGTGCTTCCTGCCGCTTGGGTTCCCGGTGCTCGGAGTGCCGCCTCTCCCCACGTAGCCAAGCCACGGCCTCGCGTGACCCTCAGCCCGCCGGCGTGCCGGGGAGAGGTGGGAGGAGCTGCCACGCCCCGCGACCGCACCCAGCCATCTCCCGCCCGGAGTCATCAGTCTTGAGCCCACCTTGCTCCCTCTCTTTAAGCGGTGACGCCAGACACAGCTGCAGCCAGTTCAGCCCTCCCTGCCCGGACCAAAGGGGGCGACATTCGAGTGATAG…	pCMV-firefly-Pnma1-mt
GGTGGGAGGTCTATATAAGCAGAGCTcgtttagtgaaccgtcagatcGACGGAGAAGGGAGGGTACGAGGGGGTGGGGGGCGCCCGGAGCCTGCGCCCCGGAAGTAAAGCGGACACTCCACCCGCTAATGGACGCGCGGCAGCCGCCCGACAGACCTCTCTGACGGTGCCAACGGCTGGCGGCATCCTGAAATTGAGACACATACATCCTATTGTATAGAGATGTGTGACATCTTCCTGATCTGGAAGCTGAGTACTTGGCTCCTTGGTTCTTGAAAAACATTCTGGAACACATGAACAGGAGTCCTTGCCATCTCACTGTGTGACTCCCCAGAGTTGGGTGCTAGAGTGGAAGCCACCTCCCCCATTGACTAGAGAGAGGCGAAGTGACAGAAACCAG…	pCMV-firefly-Pnma2-mt
GGTGGGAGGTCTATATAAGCAGAGCTcgtttagtgaaccgtcagatcATCGAGGCCGGACTCTCCTTGTCTTCCTCTGATCTGGAATCCGATCCCGACTCAGATTTCGACTCTGTCGTGTCCGACTTGTCCGCCGGCTCCAATGGGGACCTTGCAGTGCCGCCATCCTTAGTGTCAGTAGAGCTGATGTCTACGGACTTCCCCAGATCAAACTTCACGTGACTGGTAGGTTGCGGTCGCGGTACGCAGCAGGATCGGTTCATTTCCGGCCACCGAGGAGCTTCGCGGGTCGAGACGCAGGCGAGGCGCCGGACTGCGAAACAAAGGGGGACGCCAACAGCCGTAGTCATGGCGGCGCCGCAGCCCATTAAGAAGGGCCCAGCGCCATTCTACCCACTCG…	pCMV-firefly-Scand1-mt
